# Evolution of the spider homeobox gene repertoire by tandem and whole genome duplication

**DOI:** 10.1101/2023.05.26.542232

**Authors:** Madeleine E. Aase-Remedios, Ralf Janssen, Daniel J. Leite, Lauren Sumner-Rooney, Alistair P. McGregor

## Abstract

Gene duplication generates new genetic material that can contribute to the evolution of gene regulatory networks and phenotypes. Duplicated genes can undergo subfunctionalisation to partition ancestral functions and/or neofunctionalisation to assume a new function. We previously found there had been a whole genome duplication (WGD) in an ancestor of arachnopulmonates, the lineage including spiders and scorpions but excluding other arachnids like mites, ticks, and harvestmen. This WGD was evidenced by many duplicated homeobox genes, including two Hox clusters, in spiders. However, it was unclear which homeobox paralogues originated by WGD versus smaller-scale events such as tandem duplications. Understanding this is key to determining the contribution of the WGD to arachnopulmonate genome evolution. Here we characterised the distribution of duplicated homeobox genes across eight chromosome-level spider genomes. We found that most duplicated homeobox genes in spiders are consistent with an origin by WGD. We also found two copies of conserved homeobox gene clusters, including the Hox, NK, HRO, *Irx*, and SINE clusters, in all eight species. Consistently, we observed one copy of each cluster was degenerated in terms of gene content and organisation while the other remained more intact. Focussing on the NK cluster, we found evidence for regulatory subfunctionalisation between the duplicated NK genes in the spider *Parasteatoda tepidariorum* compared to their single-copy orthologues in the harvestman *Phalangium opilio*. Our study provides new insights into the relative contributions of multiple modes of duplication to the homeobox gene repertoire during the evolution of spiders and the function of NK genes.
