## Supplementary material for "Evolution of the spider homeobox gene repertoire by tandem and whole genome duplication": Figures S1-5 and Tables S1-3: TableS2.xlsx

### Sheet: Sheet1
	Family	Ptep gene	2017 gene model	2023 gene model	GenBank protein	Ptep in situs	fwd primer	rev primer	Popi gene	Popi sequence source	Popi in situs	fwd primer	rev primer
	Msx/msh	Msx1-B	aug3.g4165.t1	LOC107451624	XP_015923267.1	Leite et al., 2018			Msx1	comp175503_c0_seq2	Leite et al., 2018
		Msx2-A	aug3.g15189.t1	LOC107447678	XP_015918135.1	Leite et al., 2018			Msx2	comp148250_c0_seq1, comp178006_c1_seq3 JAEQBA010003818.1: 1051282-2770390	This publication	GAGACCGCCGCTAAGAACTG	GATCGTGGGCCGAATGGTTT
		Msx2-B	aug3.g4533.t1	LOC107452113	XP_015923910.1	Leite et al., 2018
	NK4/tin	NK4	aug3.g10147.t1	LOC107445723	XP_015915682.1	This publication	ATTTCGTGAGCATCCGACCA	CAACGCGTCTAGCTTGGTGT	NK4	JAEQBA010002142.1: 79418-80030	This publication	TCACCCAAAGCCAATTCCCA	AACCTCCGTTAGAACTCGCC
	NK3/bap	NK3	aug3.g9800.t1	LOC107441141	XP_015909782.1	This publication	AAAGGACACTCGCTGGACTG	TAACTCAGGGCAAAACCGGG	NK3	comp61762_c0_seq2	This publication	AACACCCAACCTCGCAAGAA	CAAAGCAGGATGAGCTTGCG
	Tlx/C15/cll	Tlx-A	aug3.g9802.t1	LOC107441150	XP_015909792.1	This publication	GATGATGCCGATAGTGCGGT	GCGTGCAATGATGCGTTACT	Tlx	comp177829_c0_seq3 JAEQBA010001694.1: 2092130-2128138	This publication	CCTTCAGCATCAGCCGTCTT	GGACGCGTTACTCAGACACA
		Tlx-B	aug3.g4167.t1	LOC107451627	XP_015923269.1	This publication	TCCTTTAGCTGCCAACGCTA	TAAGGAGGCACGTTCTGCTG
	Lbx/lbe/lbl	Lbx-A	aug3.g16867.t1	LOC107442844	XP_015911989.1	This publication	GGGTCAAATCAACGCTCGTAAC	GCGCATTTGTCAAGCCTAGAG	Lbx	comp178796_c0_seq11, comp80014_c0_seq1	This publication	TCAACGACGCGATGTAGAAC	TTTTGAGCAGGCTGAGGTCTT
		Lbx-B	aug3.g4168.t1	LOC122269023	XP_042896281.1	This publication	CCCATCAGAAGGGGACCAAC	TGCACGTTATGTCCACTGGT
	NK7/NK7.1	NK7-A	aug3.g11040.t1	LOC107457290	XP_015930914.1	This publication	GGCGATACTCCTTCACCTGG	TCGCTCCTTCTTCGGCATTT	NK7	JAEQBA010001879.1: 250605-230965	This publication	CGAACGAGCGGACATGGCCAAA	TCTAGCTCCATTTCCGCGTC
		NK7-B	aug3.g6892.t1	LOC107455195	XP_015928176.1	This publication	TGACGATGAGTCCTCCACCT	ACGGTCCGTTGATTACTGGG
	Emx/ems/E5	Emx1-A	aug3.g26211.t1	LOC107437266	XP_015904685.1	Leite et al., 2018			Emx1	comp163764_c0_seq3 JAEQBA010001478.1: 962388-963040	This publication	CTCGAAGCGTTACTCCCGAA	AGAGTTGTCCTTGGGGGACT
		Emx1-B	aug3.g2297.t1	LOC107448560	XP_015919293.1	Leite et al., 2018
		Emx2-A	aug3.g26210.t1	LOC107437265	XP_015904684.1	Leite et al., 2018			Emx2	comp163764_c0_seq7	Leite et al., 2018
		Emx2-B	aug3.g2295.t1	LOC107448559	XP_015919292.1	Leite et al., 2018
