## Supplementary material for "Evolution of the spider homeobox gene repertoire by tandem and whole genome duplication": Figures S1-5 and Tables S1-3: TableS3.xlsx

### Sheet: Sheet1
Popi	Ptep		S	N	dS	dN	dN/dS
NK4	NK4	1 to 1	184.1	574.9	7.8104	0.5245	0.0673
NK3	NK3	1 to 1	137.5	387.5	5.237	0.3058	0.0584
Tlx	Tlx-B	1 to 2	209.7	591.3	48.8193	0.2948	0.006
	Tlx-A	1 to 2	291.1	761.9	42.6118	0.3399	0.0094
	Tlx-A x Tlx-B	O	203.9	603.1	50.8092	0.2147	0.0042
Lbx	Lbx-B	1 to 2	136.5	433.5	4.8815	0.2053	0.0421
	Lbx-A	1 to 2	201.8	635.2	7.658	0.2289	0.0299
	Lbx-A x Lbx-B	O	137.4	489.6	33.8338	0.2574	0.0076
NK7	NK7-B	1 to 2	223.8	739.2	12.2032	0.7833	0.0642
	NK7-A	1 to 2	307.5	835.5	25.5859	1.1008	0.043
	NK7-A x NK7-B	O	286.8	1012	12.8423	0.738	0.0575
Msx1	Msx1-B	1 to 1	211.1	595.9	48.2788	0.5018	0.0104
Msx2	Msx2-A	1 to 2	187.8	487.2	45.3891	0.5191	0.0011
	Msx2-B	1 to 2	156.9	398.1	44.7737	0.4745	0.0106
	Msx2-A x Msx2-B	O	145.2	457.8	53.1546	0.2699	0.0051
	Msx1-B x Msx2-B	T	135.8	461.2	4.4066	0.3723	0.0845
Emx1	Emx1-A	1 to 2	204.7	653.3	41.586	0.5123	0.0123
	Emx1-B	1 to 2	184.5	613.5	53.9284	0.6923	0.0128
Emx2	Emx2-A	1 to 2	207.8	650.2	51.7318	0.6215	0.012
	Emx2-B	1 to 2	249.6	686.4	47.515	0.4485	0.0094
	Emx1-A x Emx1-B	O	176.6	636.4	5.3808	0.7658	0.1423
	Emx2-A x Emx2-B	O	190.4	670.6	56.4343	0.6652	0.0118
	Emx1-A x Emx2-A	T	196.9	673.1	28.1173	0.5279	0.0188
	Emx1-B x Emx2-B	T	149.2	621.8	63.8842	0.7941	0.0124
